# Comparative transcriptomics reveals shared and context-dependent adaptations of bovine cells across culture systems for cultivated meat

**DOI:** 10.64898/2026.11.18.767523

**Authors:** Ivana Ribarski-Chorev, Moritz Burghardt, Shadi Tawil, Alon Gershkoviz, Dafna Shpatz, Gisele Schudy, Yarden Beh Hamo, Yael Gilad, Ilana Vainshtein, Adar Kfir, Tamir Tuller, Sharon Schlesinger

**Affiliations:** Department of Animal Sciences, The Robert H. Smith Faculty of Agriculture, Food and Environment, The Hebrew University of Jerusalem, Rehovot, 7610001, Israel; Department of Biomedical Engineering, Tel Aviv University, Tel Aviv-Yafo, 6997801, Israel; Sagol School of Neuroscience, Tel Aviv University, Tel Aviv-Yafo, 6997801, Israel

## Abstract

Developing cell-culture systems for cultivated meat requires understanding how candidate cells respond to prolonged expansion and different growth environments. However, the extent to which bovine cells share transcriptional adaptations across these conditions, or retain responses specific to their origin and cellular state, remains unclear. Here, we systematically profiled bovine umbilical cord (BUC)-and adipose tissue (BAT)-derived mesenchymal stem cells (MSCs) across different culture architectures, passage stages, and differentiation states, including immortalized BUC cells and satellite cells as a myogenic reference.

We show that global transcriptomic variation is strongly associated with culture architecture, cell identity, and cellular state. Immortalization preserved several early-passage transcriptional features, particularly proliferation-related programs, while opposing selected changes associated with primary cell aging. Culture architecture induced distinct rather than uniform three-dimensional responses. Spheroid formation produced a pronounced transcriptional shift characterized by reduced proliferation-, chromatin-, and development-associated programs, alongside changes in extracellular-matrix organization, metabolism, and intracellular remodeling. Across primary umbilical cord-derived, adipose-derived, and myogenically induced umbilical cord-derived cells, scaffold-versus-plate comparisons revealed correlated but non-identical transcriptional responses. These involved changes in extracellular-matrix organization, adhesion, membrane trafficking, and developmental pathways, with endocytosis enriched across all three comparisons among the pathways examined. During myogenic induction, both satellite cells and BUC-derived cells exhibited muscle-related cytoskeletal and contractile programs, while scaffold culture further supported myogenic signatures in BUC-derived cells.

These findings distinguish recurring culture-associated responses from transcriptional features tied to cell source and expansion history. They support evaluating cultivated-meat candidate cells in their intended culture systems, not solely under conventional plate conditions.
