## supplemental table 1 for "Comparative transcriptomics reveals shared and context-dependent adaptations of bovine cells across culture systems for cultivated meat"

### Sheet: Sample metadata
Cell population	Sample group	Primary / immortalized	Tissue origin	Organism	Breed	Culture architecture	Differentiation status	Passage group	Passage number (P)	Approx. days in culture	Differentiation duration (days)	Spheroid duration (days)	Biological replicates (n)	Donors / independent cell lines (n)	Additional notes
pBUC	pBUC_pl (early)	Primary	Umbilical cord	Bos taurus	Holstein	Plate / 2D	Undifferentiated	Early	P3, P4	12
pBUC	pBUC_pl (late)	Primary	Umbilical cord	Bos taurus	Holstein	Plate / 2D	Undifferentiated	Late	P10, P15, P18	50
pBUC	pBUC_sc	Primary	Umbilical cord	Bos taurus	Holstein	Scaffold / 3D	Undifferentiated	Early	P4				3
dBUC	dBUC_pl	Primary	Umbilical cord	Bos taurus	Holstein	Plate / 2D	Myogenic induction	Early	P4		3, 21		2
dBUC	dBUC_sc	Primary	Umbilical cord	Bos taurus	Holstein	Scaffold / 3D	Myogenic induction	Early	P4		21		7
iBUC	iBUC_pl (early)	Immortalized	Umbilical cord	Bos taurus	Holstein	Plate / 2D	Undifferentiated	Early	P7	21
iBUC	iBUC_pl (late)	Immortalized	Umbilical cord	Bos taurus	Holstein	Plate / 2D	Undifferentiated	Late	P55	165
pBAT	BAT_pl	Primary	Adipose tissue	Bos taurus	Angus	Plate / 2D	Undifferentiated	Early	P6				3
pBAT	BAT_sc	Primary	Adipose tissue	Bos taurus	Angus	Scaffold / 3D	Undifferentiated	Early	P6				3
pBAT	BAT_sp	Primary	Adipose tissue	Bos taurus	Angus	Spheroids / 3D aggregates	Undifferentiated	Early	P6			9, 35	6		NutriStem medium; differs from plate/scaffold medium
pSAT	pSAT_pl	Primary	Skeletal muscle	Bos taurus	Holstein	Plate / 2D	Undifferentiated	Early	P2				3
dSAT	dSAT_pl	Primary	Skeletal muscle	Bos taurus	Holstein	Plate / 2D	Myogenic differentiation	Early	P2		3, 7		3
